# Mitochondrial-Derived Compartments Facilitate Cellular Adaptation to Amino Acid Stress

**DOI:** 10.1101/2020.03.13.991091

**Authors:** Max-Hinderk Schuler, Alyssa M. English, Thane J. Campbell, Janet M. Shaw, Adam L. Hughes

**Author notes:** These authors contributed equally to this work (Max-Hinderk Schuler, Alyssa M. English). Correspondence: Department of Biochemistry, University of Utah School of Medicine, 15 N. Medical Drive East, RM 4100, Salt Lake City, UT, 84112.

## Abstract

Amino acids are essential building blocks of life. However, increasing evidence suggests that elevated amino acids cause cellular toxicity associated with numerous metabolic disorders. How cells cope with elevated amino acids remains poorly understood. Here, we show that a previously identified cellular structure, the <u>m</u>itochondrial-<u>d</u>erived <u>c</u>ompartment (MDC), is a dynamic, lumen-containing organelle that functions to protect cells from amino acid stress. In response to amino acid elevation, MDCs are generated from mitochondria, where they selectively sequester and remove Tom70, a surface receptor required for import of nutrient carriers of the SLC25 family. MDC formation is regulated by levels of mitochondrial carriers, and its activation by amino acids occurs simultaneously with removal of plasma membrane-localized transporters via the multi-vesicular body (MVB) pathway. Combined loss of MDC and MVB formation renders cells sensitive to elevated amino acids, suggesting these pathways operate as a coordinated network to protect cells from amino acid toxicity.
