## Supplemental Table 1 for "Mitochondrial-Derived Compartments Facilitate Cellular Adaptation to Amino Acid Stress"

### Sheet: Sheet1
Name	Sequence	Number
Tom70 Tag F	TCAAGAAACTTTAGCTAAATTACGCGAACAGGGTTTAATGGGTGACGGTGCTGGTTTA	797
Tom70 Tag R	TTTGTCTTCTCCTAAAAGTTTTTAAGTTTATGTTTACTGTTCGATGAATTCGAGCTCG	798
Tim50 Tag F	TGAAGAGGAAAAGAAAAAGAAGAAGATTGCTGAATCCAAAGGTGACGGTGCTGGTTTA	419
Tim50 Tag R	ATAGATACGTAGATACATGAGAAGAGGGTTTACATGAAAATCGATGAATTCGAGCTCG	420
Gem1 KO F	AAATAGCGGACTTCTAAATACTAATGTGTTGAACAACACAGATTGTACTGAGAGTGCACC	577
Gem1 KO R	GAAATGCAACACTTCCCTAATATAGAAATTTGGGCATTAACTGTGCGGTATTTCACACCG	578
Gem1 KO Check	GAGCAGCCACATCAACAGGGCAATGAATTA	579
Chr 1 Integration Check R	GCACTACGTCAATGCAAGT	3148
AmpR R	CTG ATC TTC AGC ATC TTT TAC TTT CAC CAG CG	2531
Gcn2 KO F	TCAATAATTTTCCGTTCCCCTTAACACATACTATGTATAAagattgtactgagagtgcac	3294
Gcn2 KO R	TTAACTGATGCGTTATAGCGCCGCACAGATCTTTAAAGGCctgtgcggtatttcacaccg	3295
Gcn2 KO Check	AATTAATCTTGACGTGCAAGGGCCTGCTTG	3296
Gln3 KO F	GAGAGAGCACAGGGCCCCCTTTTCCCCCACCAACAAACAAagattgtactgagagtgcac	3297
Gln3 KO R	TTATTAACATAATAAGAATAATGATAATGATAATACGCGGctgtgcggtatttcacaccg	3298
Gln3 KO Check	TACATAGCGTCACAGTGCACACCAGTGATT	3299
Gpa2 KO F	TTGTTACAGCACAAATCACGCGTATTTTCAAGCAAATATCagattgtactgagagtgcac	3303
Gpa2 KO R	AGAAGAGGCATGCAGTTTTGTCTCTGTTTTAGCTGTGCATctgtgcggtatttcacaccg	3304
Gpa2 KO Check	GATATACCATATATTACGATCCCTGCGCCC	3305
Gpr1 KO F	ATCCGAAGTGTGACGAATAAAGCAAACTCTCCAACTCAAAagattgtactgagagtgcac	3306
Gpr1 KO R	TTCCTTACTTTCCATTTTCAAACATCGCGATACAAAAACTctgtgcggtatttcacaccg	3307
Gpr1 KO CHJECK	CACAAGCTGACCCTAATTACCAAGGGACCT	3308
Ssy1 KO F	GTTATAAACTGCTTAAAAATAGGGAAGTTCCTTGAGGAATagattgtactgagagtgcac	3300
Ssy1 KO R	AATACTAACAATAATAATACTAATAATAGTACATATAACCctgtgcggtatttcacaccg	3301
Ssy1 KO check	TTAATCCTGTTACTCCTGTGCTAGATGGGG	3302
Tom20 KO F	ATTGCCTCAAGTGCCACCTTCATAAAGTTTATTTTCTATTagattgtactgagagtgcac	1823
Tom20 KO R	GAAACAAAAACGGAGAAAAAAAGCAAGCAAAATGTTACTCctgtgcggtatttcacaccg	1824
Tom20 KO check	AGGCCCTTGGATCAGATTCTATGTCATAAC	1825
Tom70 KO F	GAAGTGAAATTACAGCTCACATCTAGGTTCTCAATTGCCAagattgtactgagagtgcac	3318
Tom70 KO R	TTTGTCTTCTCCTAAAAGTTTTTAAGTTTATGTTTACTGTctgtgcggtatttcacaccg	3319
Tom70 KO Check	TTATGCTCGTCTCACTCATCTCATCGGTAC	3320
Tom71 KO F	ATCTCTACATACTTGTATATACCGAACATAAGAAGCTCTTAGATTGTACTGAGAGTGCAC	1185
Tom71 KO R	TAACTAAAAGTATATATTTGACCAATACCTGACATATCTTCTGTGCGGTATTTCACACCG	1186
Tom71 KO check	ACGACCCGGAGAACCCGGTCAATAAGTATA	1187
Tom20 Tag F	CGAATCTGATGCGGTTGCTGAAGCTAACGATATCGATGACGGTGACGGTGCTGGTTTA	2973
Tom20 Tag R	GAAACAAAAACGGAGAAAAAAAGCAAGCAAAATGTTACTCTCGATGAATTCGAGCTCG	2972
Ilv2 Tag F	ACAGACTGAATTACGTCATAAGCGTACAGGCGGTAAGCACggtgacggtgctggttta	559
Ilv2 Tag R	TTTTTACTGAAAATGCTTTTGAAATAAATGTTTTTGAAATtcgatgaattcgagctcg	560
Bap2 Tag F	TTGATGAGAAAAGCTTATCATTTCTGGTGTggtgacggtgctggttta	3976
Bap2 Tag R	AGTGTCCAGACCTGAGTGGTGTAGTTAAGTatcgatgaattcgagctcg	3977
Vps27 KO F	GCTAAGGTGAATGAGTAGTGAGTAAAGAACTAAGAACAGTAGATTGTACTGAGAGTGCAC	1456
Vps27 KO R	CTAGGTTTCTTTTTACAAATACATAGAAAAGGCTACAATACTGTGCGGTATTTCACACCG	1457
Vps27 KO Check	AACTGTTCGGAGCGACCATACACCATATGT	1458
Did4 KO F	AAGGCTGATTGTTTCACCCTTGGACACAGAACGTTAAACAagattgtactgagagtgcac	1500
Did4 KO R	ATAGTATAGACCTATTATTCATTAAATATACTCAGAGCGCctgtgcggtatttcacaccg	1501
Did4 KO Check	TTAGGAAGATACCTTATGCCCATGGGTACA	1502
Vma2 Tag F	CGGTAAGAAGAAGGACGCCAGCCAAGAAGAATCTCTAATCcgtacgctgcaggtcgac	3330
Vma2 Tag R	GACAAAATAAAAAAAGCCTTTTTCTTCAGCAACCGTCCTCatcgatgaattcgagctcg	3331
Vma2 Tag Check	CAGAACGGACCGCTCGAC	3442
Tcd2 Tag F	ACAAAGATTCAGAGAAGAAGCTTATTACTCTCAATTCAGAggtgacggtgctggttta	862
Tcd2 Tag R	CTATGGAAGAAAATGCTTTATATGTTGGAAAGGAACAAGAtcgatgaattcgagctcg	863
Tcd2 Tag check	TTGCAAGGGTAGTGAGAAGG	864
